# Mitochondrial genomes of three *Melampus* species (Ellobiidae; Gastropoda) and a proposed mitochondrial control region for Euthyneura

**DOI:** 10.1101/2024.07.03.601860

**Authors:** Thomas Inäbnit, Ralph Tiedemann, Alice B. Dennis

## Abstract

*Melampus bidentatus* was recently divided into three genetically divergent cryptic species: *M. bidentatus, M. jaumei* and *M*. gundlachi. We have assembled and annotated a mitochondrial genome for each of these species. Comparisons with other taxa showed that these three species possess a gene order that is distinct from the conserved gene order found in the six (out of nine available) Ellobiid genera. Among the species with a derived gene order, mean nucleotide divergence over all genes was on average 1.57× higher than among mitogenomes with the conserved gene order. This suggests varying evolutionary rates of mitochondrial genes in this family. We also use comparisons among 130 mitochondrial genomes within Euthyneura to support the presence of a control region preceding the Isoleucin-tRNA, including in the novel genomes presented here.
