## Supplemental tables for "Mitochondrial genomes of three *Melampus* species (Ellobiidae; Gastropoda) and a proposed mitochondrial control region for Euthyneura"

### Sheet: Supplement 1 gene order
Mitogenome Feature	Feature Type	forwards/reversed	M. bidentatus		M. jaumei		M. gundlachi
			Position	Length [bp]	Position	Length [bp]	Position	Length [bp]
trnK	tRNA	+	1-67	67	1-70	70	1-67	67
cox1	gene	+	65-1591	1527	68-1594	1527	65-1591	1527
trnV	tRNA	+	1603-1675	73	1605-1677	73	1602-1675	74
rrnL	rRNA	+	1677-3068	1392	1626-3118	1493	1676-3134	1459
trnL1	tRNA	+	3044-3106	63	3079-3142	64	3110-3179	70
trnA	tRNA	+	3107-3174	68	3143-3210	68	3176-3242	67
trnP	tRNA	+	3183-3248	66	3221-3286	66	3245-3310	66
nad6	gene	+	3283-3726	444	3320-3763	444	3345-3788	444
nad5	gene	+	3728-5386	1659	3765-5423	1659	3790-5448	1659
nad1	gene	+	5364-6269	906	5401-6306	906	5426-6331	906
nad4L	gene	+	6273-6560	288	6311-6598	288	6335-6622	288
cob	gene	+	6603-7676	1074	6646-7731	1086	6666-7751	1086
trnD	tRNA	+	7707-7775	69	7740-7809	70	7765-7831	67
trnC	tRNA	+	7771-7837	67	7805-7872	68	7827-7894	68
trnF	tRNA	+	7838-7912	75	7873-7944	72	7895-7966	72
cox2	gene	+	7917-8513	597	7948-8613	666	7973-8638	666
trnY	tRNA	+	8525-8589	65	8619-8675	57	8638-8705	68
trnW	tRNA	+	8583-8650	68	8676-8741	66	8700-8766	67
trnG	tRNA	+	8657-8717	61	8749-8806	58	8770-8831	62
trnH	tRNA	+	8718-8782	65	8807-8873	67	8832-8897	66
trnQ	tRNA	-	8782-8845	64	8873-8936	64	8897-8960	64
trnL2	tRNA	-	8846-8911	66	8938-9005	68	8963-9029	67
atp8	gene	-	8912-9038	127	9006-9132	127	9030-9155	126
trnN	tRNA	-	9050-9115	66	9144-9212	69	9165-9231	67
atp6	gene	-	9121-9765	645	9220-9864	645	9238-9882	645
trnR	tRNA	-	9774-9840	67	9880-9947	68	9894-9960	67
trnE	tRNA	-	9841-9907	67	9948-10012	65	9961-10028	68
rrnS	rRNA	-	9901-10740	840	10005-10864	860	10021-10880	860
trnM	tRNA	-	10746-10809	64	10871-10934	64	10888-10951	64
nad3	gene	-	10813-11166	354	10935-11295	361	10961-11314	354
trnS2	tRNA	-	11220-11274	55	11347-11403	57	11366-11422	57
trnT	tRNA	-	11270-11335	66	11401-11463	63	11419-11486	68
cox3	gene	-	11335-12115	781	11465-12245	781	11486-12266	781
trnS1	tRNA	+	12281-12344	64	12425-12487	63	12437-12498	62
nad4	gene	+	12380-13660	1281	12525-13805	1281	12549-13817	1269
trnI	tRNA	+	13673-13746	74	13817-13890	74	13831-13902	72
nad2	gene	+	13750-14618	869	13893-14761	869	13905-14773	869

### Sheet: Supplemen2 Heterobranch mitogen
Infraclass/Superorder	Order	Family	Genus	Species	GeneBank Accession No	Presence of Putative Control Region	Start	End	Length	Comments	Sequence
"Lower Heterobranchia"	Valvatoidea	Valvatidae	Valvata	hokkaidoensis	AB028238	no
Acteonimorpha	Acteonoidea	Acteonidae	Pupa	strigosa	AB028237	Yes	13146	13188	43		cttaattagaagtttggaaaaaattatgcaatgcataattttt
Acteonimorpha	Acteonoidea	Aplustridae	Hydatina	physis	DQ991932	Yes	13099	13150	52		ttttattcattaaccaaatatattttaatatgaattttatctgaacaaccgc
Acteonimorpha	Acteonoidea	Aplustridae	Micromelo	undatus	DQ991933	Yes	13106	13147	42		ttttacgcattaatcaaatttattttaatatgatttttatct
Euopisthobranchia	Aplysiida	Aplysiidae	Aplysia	californica	NC_005827	Yes	13052	13100	49		ataaaaggaaattatgagtgggagaagactgagagttttctcttagaaaga
Euopisthobranchia	Aplysiida	Aplysiidae	Aplysia	dactylomela	DQ991927	Yes	13075	13124	50		aaaaggaaattatgagtgggagaagactgagagttttctcttagaaagaa
Euopisthobranchia	Aplysiida	Aplysiidae	Aplysia	kurodai	KF148053	Yes	13078	13126	49		aaaaggaaattatgaatgggaaaagactgagagttttcccttagaaaga
Euopisthobranchia	Aplysiida	Aplysiidae	Aplysia	kurodai	KJ415053	Yes	13060	13108	49		aaaaggaaattatgagtgggagaagactgagagttttctcttagaaaga
Euopisthobranchia	Aplysiida	Aplysiidae	Aplysia	vaccaria	DQ991928	Yes	13077	13126	50		aaaaggaagttatgaatgggaaaagactgagagtttttccttagaaagaa
Euopisthobranchia	Cephalaspidea	Aglajidae	Odontoglaja	guamensis	DQ991935	Yes	12997	13040	44		taataataaatttgaatgagaaatttaatgagtaagtatattaa
Euopisthobranchia	Cephalaspidea	Gastropteridae	Sagaminopteron	nigropunctatus	DQ991937	no	8764	8881	118	possible putative control region located between cox3 & A, no non-coding region in front of trnI; might not be congruent with the others; gene order changes in that region
Euopisthobranchia	Cephalaspidea	Haminoeidae	Bullacta	exarata	MH924166	Yes	12794	12836	43		aaatgcacagaatgtacaaataattagaatattttaaaattaa
Euopisthobranchia	Cephalaspidea	Haminoeidae	Smaragdinella	calyculata	DQ991938	Yes	12838	12878	41		aaatgcacggaatgttcaaataaaaaatactaatgaaagct
Euopisthobranchia	Cephalaspidea	Haminoeidae	Haminoea	flavescens	MW590258	Yes	12775	12815	41		aaatgcacaaaatgtttaaataaaagatactagcaaaagtt
Euopisthobranchia	Cephalaspidea	Haminoeidae	Haminoea	japonica	NC_053883	Yes	12741	12781	41		aaatgctcaaaatatttaaataaaatatactaacaaaaata
Euopisthobranchia	Pteropoda	Clionidae	Clione	limacina	MT192935	No				region might be elsewhere, very aberrant gene order
Nudipleura	Nudibranchia	Aegiridae	Notodoris	gardineri	DQ991934	Yes	13301	13354	54		aaataagattgaactttcagggtaatattagtagttttttgttaactggtggat
Nudipleura	Nudibranchia	Aeolidiidae	Berghia	stephanieae	MW027646	Yes	13735	13788	54		atataggcaagatttattttaaaatagcgggtaaaattttcctccaaaaattct
Nudipleura	Nudibranchia	Chromodorididae	Chromodoris	annae	NC_036426	Yes	13139	13193	55		attaggaatgaattaaggatttttaaccatttattttgatttaagaaataaatga
Nudipleura	Nudibranchia	Chromodorididae	Chromodoris	magnifica	DQ991931	Yes	13334	13379	46		gaattaaggatttttaatcatttattttaattcaagaaataaatca
Nudipleura	Nudibranchia	Chromodorididae	Chromodoris	orientalis	MH550543	Yes	13145	13199	54		attaggaacgaattaaggatttttactcatttaatttggtttaagaaataaatca
Nudipleura	Nudibranchia	Chromodorididae	Chromodoris	quadricolor	KU317089	Yes	13138	13192	55		attaggaatgaattaaggatttttaaccatttattttgatttaagaaataaatga
Nudipleura	Nudibranchia	Chromodorididae	Doriprismatica	atromarginata	MN171300	Yes	13290	13343	54		aaataggattaaatggatttttttttgttatttaatttagtttaagattaaatt
Nudipleura	Nudibranchia	Chromodorididae	Hypselodoris	apolegma	MF683075	Yes	1255	1202	54	whole genome reversed	reversed(gttttgtccttcagaacaatataataaaaagaaaatataagttcatcactattt)
Nudipleura	Nudibranchia	Chromodorididae	Hypselodoris	bullocki	MF785092	Yes	13431	13484	54		aaataatgataaacttattttttttttttatttagttttttcaaagaaaaaaat
Nudipleura	Nudibranchia	Chromodorididae	Hypselodoris	festiva	KU365323	Yes	13614	13666	53		aaatagggacaaatttgtattttttttttatatagtttcttaaaaaattaaat
Nudipleura	Nudibranchia	Dorididae	Homoiodoris	japonica	KP635442	Yes	7058	6796	263	whole genome reversed	reversed(atttggttcttaactaaaaacaaataaaaaaaaatcttatgtttcatcttatttatgaaacatcccttccatttagtggaatatagcccgtgacctttgctcaattcttttgcagtattgtgtcttcctacgggacttgtcttttatatccgtaatggggattattcccttttatgcctaggaggtcttgctgttaggttaatctcgtatttatgatgacgagacgtcgttcgagagtctactttccaaggacaccatacttc)
Nudipleura	Nudibranchia	Facelinidae	Sakuraeolis	japonica	KX610997	Yes	13933	13985	53		ataaaaggaaatagtttttattttttacagttttattgagctataaattgaaa
Nudipleura	Nudibranchia	Goniodorididae	Okenia	hiroi	NC_056185	Yes	13459	13512	54		atataaggttgaactattttttttctattataatttttttttcaaactcaattt
Nudipleura	Nudibranchia	Myrrhinidae	Hermissenda	emurai	MK279704	Yes	12797	12849	53		gtaaagaacaaaaatacttgttgagaattaacaattataaatgttaattgaaa
Nudipleura	Nudibranchia	Phyllidiidae	Phyllidiella	pustulosa	MK279705	Yes	13590	13642	53		aaataggaagaattaattgtttattttttatacaatttttactatacctaaca
Nudipleura	Nudibranchia	Phyllidiidae	Phyllidia	ocellata	KU351090	Yes	13474	13528	55		aaataggaaaaattaagtctttattttatattgggtttccatcaagataatttta
Nudipleura	Nudibranchia	Phyllidiidae	Phyllidiopsis	krempfi	MT726194	Yes	13848	13901	54		aaataggaaaaattattaattaaatttttattttatttttgttatataaaacat
Nudipleura	Nudibranchia	Phyllidiidae	Phyllidiopsis	krempfi	NC_052698	Yes	13848	13901	54		aaataggaaaaattattaattaaatttttattttatttttgttatataaaacat
Nudipleura	Nudibranchia	Pleurolidiidae	Protaeolidiella	atra	MN911169	Yes	13332	13383	52		ataaagaatatactttaaactctattctaattgaaatttttaataaatcaaa
Nudipleura	Nudibranchia	Pleurolidiidae	Protaeolidiella	atra	NC_053882	Yes	13332	13383	52		ataaagaatatactttaaactctattctaattgaaatttttaataaatcaaa
Nudipleura	Nudibranchia	Polyceridae	Nembrotha	kubaryana	KY131978	Yes	11688	11635	54	whole genome reversed	reversed(aactttactttaagctaaaaataatgaaaaaaaaacgtccatttaatcttattt)
Nudipleura	Nudibranchia	Polyceridae	Roboastra	europaea	AY083457	Yes	13413	13466	54		aaataggcttaaatggacattttttttatatttatttttattaaagtaaaaatt
Nudipleura	Nudibranchia	Tethydidae	Melibe	leonina	KP764764	Yes	13454	13508	55		actaagagggaaaatttaaagtaaaagagaaacctaatactatataagtaataga
Nudipleura	Nudibranchia	Tritoniidae	Tritonia	diomedea	KP764765	Yes	13468	13521	54		ataagggaaaatttaaatgtttttatctaaatttatttaattaatataaataat
Nudipleura	Pleurobranchida	Pleurobranchidae	Berthellina	sp.	DQ991929	Yes	14502	14555	54		aaggagtagaatgtattgttatattttggcctttttcagcttaaatattggagg
Panpulmonata	Ellobiida	Ellobiidae	Auriculastra	duplicata	MF962898	Yes	12838	12884	47		aattaactaaataaaactgatgagaatttggtatgaaaaaagtactg
Panpulmonata	Ellobiida	Ellobiidae	Auriculinella	bidentata	JN606066	Yes	13053	13096	44		attaacttaataaatctgaaagtgaagaagaataagaaaggcca
Panpulmonata	Ellobiida	Ellobiidae	Carychium	tridentatum	KT696545	Yes	12827	12871	45		aattatatgtataattaataatgaaagcttcatctataaaaatta
Panpulmonata	Ellobiida	Ellobiidae	Ellobium	chinense	KY056647	Yes	12834	12941	108		attaacttaatctagaagaggtcaggggctaaattcaactaaatggaagggagtacgtggcatattaacttaataaaacaggaagttatgtagtatgtagttggttct
Panpulmonata	Ellobiida	Ellobiidae	Melampus	bidentatus	OR350591	Yes	13661	13672	12		acgacacctaat
Panpulmonata	Ellobiida	Ellobiidae	Melampus	gundlachi	OR350593	Yes	13818	13830	13		tgtaatatgagag
Panpulmonata	Ellobiida	Ellobiidae	Melampus	jaumei	OR350592	Yes	13806	13816	11		gagtgagtagt
Panpulmonata	Ellobiida	Ellobiidae	Myosotella	myosotis	AY345053	Yes	13189	13233	45		atttaatagtaaagagcatcgacacgggaccaacctttttgcaca
Panpulmonata	Ellobiida	Ellobiidae	Myosotella	myosotis	JN606067	Yes	13097	13142	46		attatatagtaaaagaaaagagaaattgtacctatgcagtacatca
Panpulmonata	Ellobiida	Ellobiidae	Ovatella	vulcani	JN615139	Yes	13193	13236	44		gatgacataataaggcaaagaatattaacatggttagaaaacta
Panpulmonata	Ellobiida	Ellobiidae	Pedipes	pedipes	JN615140	Yes	15340	15656	317		gttctttttcctttatgtggtctatgtaccaaaaacacagcctttcgggttttagtttttaggattaacaaaaaacctatttattgtaaaaaattattgtctgggccacacgagtaataagctgctgaactaaaaacggctttgtagaacttttaacaaacaaacatatacacattttatacaaattttacttgttaattgacttaacagtaagtagttcaaattattggttagctactcgtcgaaactagactgaagttttgctagtgtaagcaacagttatttgtattactaaggcccttgagtcaggcacaagt
Panpulmonata	Ellobiida	Trimusculidae	Trimusculus	reticulatus	JN632509	Yes	12956	13002	47		gtattaattgtttgaattgtgaagggagttgaaatgttaaatggtct
Panpulmonata	Hygrophila	Lymnaeidae	Ampullaceana	lagotis	NC_054237	Yes	11160	11200	41		taattgaaatttatatgattttttttgtttggattttttat
Panpulmonata	Hygrophila	Lymnaeidae	Galba	pervia	JN564796	Yes	9463	9504	42		aaattaaatcgacaatatattttcttgtatgtttttttgtta
Panpulmonata	Hygrophila	Lymnaeidae	Galba	truncatula	MT862422	Yes	13816	13855	40		aaatataaaatattagttattaattgtataaaaaaaaatt
Panpulmonata	Hygrophila	Lymnaeidae	Peregriana	peregra	MT862404	Yes	10174	10215	42		aattaaatatttttttaatctttttagtgtatttttttagtt
Panpulmonata	Hygrophila	Lymnaeidae	Pseudosuccinea	columella	MH614274	Yes	12680	12721	42		ataactataaaatattattaattaattgtattaaaaaaaatt
Panpulmonata	Hygrophila	Lymnaeidae	Radix	auricularia	NC_026538	Yes	11146	11184	39		taattgaaatttatatgattttttttgttgggttttttt
Panpulmonata	Hygrophila	Lymnaeidae	Radix	balthica	HQ330989	Yes	11404	11445	42		aattaaatattttttaatctttttagtgtattttttagttaa
Panpulmonata	Hygrophila	Lymnaeidae	Radix	balthica	KP098541	Yes	11388	11430	43		ttttacattttttttggtggccgattttaggcaataaactttt
Panpulmonata	Hygrophila	Lymnaeidae	Radix	MOTU3	KP098538	Yes	11367	11409	43		aattaaatattattttaatctttttagtataccttttagttaa
Panpulmonata	Hygrophila	Lymnaeidae	Radix	MOTU5	KP098539	Yes	11235	11274	40		taatttaatttaattacaaatttttttgttatgttttttg
Panpulmonata	Hygrophila	Physidae	Physa	fontinalis	MT483691	Yes	3613	3660	48		aataatatatattatttatagggtatttataataccttgattattttt
Panpulmonata	Hygrophila	Physidae	Physella	acuta	JQ390525	Yes	8557	8602	46		aataatatactattatctagctatatttaacatataacaattgtat
Panpulmonata	Hygrophila	Physidae	Physidae	sp._PE4	MK242069	no	9366	9395	30	possible putative control region following cox3; no non-coding region in front of I
Panpulmonata	Hygrophila	Planorbidae	Bathyomphalus	contortus	MT628573	Yes	5384	5423	40		aataaaataaaaaaaatttttttttgtaataaattttttt
Panpulmonata	Hygrophila	Planorbidae	Biomphalaria	choanomphala	NC_038061	Yes	9424	9465	42		taatataataatacatattattttttagttatatttttttaa
Panpulmonata	Hygrophila	Planorbidae	Biomphalaria	glabrata	AY380531	Yes	9404	9445	42		taactaataatacatattatttttaagttatctttttttgaa
Panpulmonata	Hygrophila	Planorbidae	Biomphalaria	glabrata	AY380567	Yes	9404	9445	42		taactaataatacatattatttttaagttatctttttttgaa
Panpulmonata	Hygrophila	Planorbidae	Biomphalaria	glabrata	MG431965	Yes	9410	9451	42		taactaataatacatattatttttaagttatctttttttgaa
Panpulmonata	Hygrophila	Planorbidae	Biomphalaria	glabrata	MG431966	Yes	9413	9453	41		taattaataatacatattatttttaagttatctttttttaa
Panpulmonata	Hygrophila	Planorbidae	Biomphalaria	pfeifferi	NC_038059	Yes	9366	9406	41		taattaataatacatattattttttagttatctttttttaaaaacaatcgc
Panpulmonata	Hygrophila	Planorbidae	Biomphalaria	straminea	MF480756	Yes	9380	9420	41		taataaataatatagattatttattagttatatatttttag
Panpulmonata	Hygrophila	Planorbidae	Biomphalaria	sudanica	NC_038060	Yes	9420	9461	42		taatataataatacatattattttttagttatatttttttaa
Panpulmonata	Hygrophila	Planorbidae	Biomphalaria	tenagophila	EF433576	Yes	9450	9491	42		taataaaatatattaatattttattagttatcttttttaaaa
Panpulmonata	Hygrophila	Planorbidae	Gyraulus	laevis	MT628577	Yes	5371	5410	40		atagttatatgtaataattttttattaaaatttttaaaga
Panpulmonata	Hygrophila	Planorbidae	Planorbarius	corneus	MT862415	Yes	13977	14020	44		tgaaatataaattataatatttgttaaatattataatatcaact
Panpulmonata	Hygrophila	Planorbidae	Planorbella	duryi	KY514384	Yes	13130	13171	42		taatatagaaatttactacttagattattatatttttttcaa
Panpulmonata	Hygrophila	Planorbidae	Planorbella	pilsbryi	MW889961	Yes	9430	9470	41		taataattaaaaattttttataattactttttatttattaa
Panpulmonata	Hygrophila	Planorbidae	Planorbis	carinatus	MT483701	Yes	3922	3953	32		atatattaatttttttatttttaaaattttaa
Panpulmonata	Hygrophila	Planorbidae	Planorbis	planorbis	MT862401	Yes	10558	10597	40		tatttactacgtgttatttatattattttttatatttaat
Panpulmonata	Pylopulmonata	Amphibolidae	Lactiforis	takii	MH588520	Yes	12867	12910	44		attaatattcgagttaaaaatttatgaagtatatgttaaataat
Panpulmonata	Pylopulmonata	Amphibolidae	Salinator	rhamphidia	JN620539	Yes	12917	12960	44		attaataatcgagtttatgattcaaaaagtatgtgtaataaggt
Panpulmonata	Pylopulmonata	Pyramidellidae	Pyramidella	dolabrata	AY345054	Yes	12824	12865	42		taaattaataatttatatttggttaagttatatagatctctg
Panpulmonata	Sacoglossa	Limapontiidae	Placida	sp. 1	KC171014	Yes	13687	13739	53		atatagtcattaatttgtattaaagactctaagttatttttactcaagcaaaa
Panpulmonata	Sacoglossa	Plakobranchidae	Elysia	chlorotica	EU599581	Yes	13067	13119	53		atatattaatataattctatttttgtgtttttgtttattatattaaagggcca
Panpulmonata	Sacoglossa	Plakobranchidae	Elysia	cornigera	NC_035489	Yes	12987	13050	64		atataatgataaattttaggaaataaaaaagtatcttaatcgttgtaaatttttaggcaagata
Panpulmonata	Sacoglossa	Plakobranchidae	Elysia	ornata	KU365324	Yes	13044	13112	69		atgtattattaaatttgcgttttgttattattgacctttttattaagaatttaatggaaaggtaaatta
Panpulmonata	Sacoglossa	Plakobranchidae	Elysia	timida	NC_035490	Yes	12951	13020	70		tttagaaaagtaaaaagtattttaattgttataaatttataggcaaggta
Panpulmonata	Sacoglossa	Plakobranchidae	Plakobranchus	cf. ocellatus	KX853083	Yes	13114	13167	54		atataactgtaaatttgtatttttacttcgtagatttttttgttgataattaac
Panpulmonata	Sacoglossa	Plakobranchidae	Thuridilla	gracilis	DQ991939	Yes	13135	13187	53		atataatattaaatttcagcaaatcttcagtccttattttaactaataatttg
Panpulmonata	Sacoglossa	Volvatellidae	Ascobulla	fragilis	AY345022	Yes	13686	13737	52		ataaattaaaaatttttagattaagttactatatagttagtattaatgaagt
Panpulmonata	Siphonariida	Siphonariidae	Siphonaria	gigas	JN627205	Yes	13340	13411	72		agagactaaaaatgagtttgattatttgaatgatattttgcctgataagaataacgattattgagcaaagag
Panpulmonata	Siphonariida	Siphonariidae	Siphonaria	pectinata	AY345049	Yes	13014	13066	53		aaagtatgcaaacgggttagtgtttttcatagaagatttaatgataaaagatt
Panpulmonata	Stylommatophora	Achatinellidae	Achatinella	fulgens	MG925058	Yes	14152	14191	40		aaattaattattaataaacaataaatatttatttactttt
Panpulmonata	Stylommatophora	Achatinellidae	Achatinella	mustelina	KU525108	no				an incredibly broad overlap between cox3 & I; the gap between Thr & cox3 could be an alternative
Panpulmonata	Stylommatophora	Achatinellidae	Achatinella	sowerbyana	KX356680	Yes	14191	14220	30		ttattgtttattataaatgtagtataatat
Panpulmonata	Stylommatophora	Achatinellidae	Partulina	redfieldi	MG925057	Yes	15699	15742	44		agaaacatattttctatatatataatatatattattatatttgt
Panpulmonata	Stylommatophora	Achatinidae	Achatina	fulica	KJ744205	Yes	13929	13971	43		ttaactagcaaaaccttggtgctaactatagtatttcttaact
Panpulmonata	Stylommatophora	Achatinidae	Achatina	fulica	KM114610	Yes	13983	14025	43		ttaactagcaaaaccttggtgctaactatagtatttcttaact
Panpulmonata	Stylommatophora	Agriolimacidae	Deroceras	reticulatum	KY765589	Yes	12980	13011	32		aaaatattataaatatataataacatatattt
Panpulmonata	Stylommatophora	Arionidae	Arion	ater	MW927710	Yes	13228	13270	43		ttacctctattttttatatttctattaatcttaaatatccatt
Panpulmonata	Stylommatophora	Arionidae	Arion	rufus	KT626607	Yes	13234	13279	46		cattgacttgaattttttataattttttgagtgtctatatcttttt
Panpulmonata	Stylommatophora	Arionidae	Arion	vulgaris	MN607980	Yes	13464	13504	41		tcactagatcttatagtattttattgatattaaatttcctt
Panpulmonata	Stylommatophora	Bulimulidae	Naesiotus	nux	KT821554	Yes	12462	12503	42		ttattttcaaatttatattcaattgttttatatgtagaatct
Panpulmonata	Stylommatophora	Camaenidae	Aegista	aubryana	KT192071	Yes	13167	13205	39		atatttatcactaaataataactatagtgtaattttaaa
Panpulmonata	Stylommatophora	Camaenidae	Aegista	diversifamilia	KR002567	maybe	12996	13008	13	fairly short here, but present in that position within the same family	actttattataaa
Panpulmonata	Stylommatophora	Camaenidae	Camaena	cicatricosa	KM365408	Yes	12793	12821	29		attgaattttaagatatataataaccttt
Panpulmonata	Stylommatophora	Camaenidae	Camaena	poyuensis	KT001074	Yes	12735	12776	42		atatatatgcgtaatattgaatttaaggtatacaatagcctt
Panpulmonata	Stylommatophora	Camaenidae	Camaenella	platyodon	MH362759	Yes	12880	12922	43		atataaataatttaaatttaagataaggcgttaaaattcttta
Panpulmonata	Stylommatophora	Camaenidae	Dolicheulota	formosensis	KR338956	Yes	4744	4785	42		aaaattattatgtttagtgttagtagataattaattatttaa
Panpulmonata	Stylommatophora	Camaenidae	Fruticicola	koreana	KU237291	Yes	12967	13011	45		attaatatgtttgtatataaaaaccacttattttcttttatagtt
Panpulmonata	Stylommatophora	Camaenidae	Fruticicola	koreana	KU237291	Yes	12967	13011	45		attaatatgtttgtatataaaaaccacttattttcttttatagtt
Panpulmonata	Stylommatophora	Camaenidae	Mastigeulota	kiangsinensis	KM083123	Yes	13025	13069	45		gctaatattgtttacttttgttttcttgctttttgaatataaatt
Panpulmonata	Stylommatophora	Camaenidae	Camaenella	platyodon	MH362759	Yes	12880	12922	43		atataaataatttaaatttaagataaggcgttaaaattcttta
Panpulmonata	Stylommatophora	Cerionidae	Cerion	incanum	KM365085	Yes	14101	14150	50		tttattttattaaatatagcggttcatattgaggtataaaaatttattga
Panpulmonata	Stylommatophora	Cerionidae	Cerion	tridentatum costellata	KY249249	Yes	14291	14340	50		aatatttataattggaatctgccgtgtctttattatggaattaagttaaa
Panpulmonata	Stylommatophora	Cerionidae	Cerion	uva	KY124261	Yes	13850	13955	106		gggagtagaataagttgaacttgcataggtttgtaaaactaaactttgagttttcatgactttaatcgtttaaaactgacgtttatataatataaaaattttctga
Panpulmonata	Stylommatophora	Chronidae	Ryssota	otaheitana	MK716255	Yes	12798	12839	42		tttaataaaaagactagtaaataaacaatttgtatatattct
Panpulmonata	Stylommatophora	Clausilidae	Albinaria	coerulea	X83390	Yes	9741	9782	42		ttaatgcaaaatttcaaattttaaatatgctgataaatttat
Panpulmonata	Stylommatophora	Clausilidae	Euphaedusa	planostriata	MW118059	maybe	14967	14971	5	non-coding region between cox3 & I very short, but also present in that position in other members of the family	aagtt
Panpulmonata	Stylommatophora	Gastrocoptidae	Gastrocopta	cristata	KC185403	Yes	12953	12998	46		attaagttaattgtaaaagatttttaatggttataaaaattcttaa
Panpulmonata	Stylommatophora	Geomitridae	Cernuella	virgata	KR736333	Yes	13025	13067	43		aaatatatgcttatctaatataaacatcttaggatattgttat
Panpulmonata	Stylommatophora	Geomitridae	Helicella	itala	KT696546	Yes	12884	12921	38		gtaacagagttattttaaaagtagttatttattattag
Panpulmonata	Stylommatophora	Helicidae	Cepaea	nemoralis	U23045	no	11527	11684	158	possible putative control region located between cox3 & S1, no gap between nad4 & I; might not be congruent with the others; gene order changes in that region
Panpulmonata	Stylommatophora	Helicidae	Cylindrus	obtusus	JN107636	no	12015	12203	189	possible putative control regionlocated between cox3 & S2, no gap between nad4 & I; might not be congruent with the others; gene order changes in that region
Panpulmonata	Stylommatophora	Helicidae	Helix	aspersa	JQ417194	no	11461	11646	186	possible putative control regionlocated between cox3 & S2, no gap between nad4 & I; might not be congruent with the others; gene order changes in that region
Panpulmonata	Stylommatophora	Helicidae	Helix	aspersa	JQ417195	no	11461	11646	186	possible putative control regionlocated between cox3 & S2, no gap between nad4 & I; might not be congruent with the others; gene order changes in that region
Panpulmonata	Stylommatophora	Helicidae	Helix	aspersa	JQ417196	no	11461	11646	186	possible putative control region located between cox3 & S2, no gap between nad4 & I; might not be congruent with the others; gene order changes in that region
Panpulmonata	Stylommatophora	Helicidae	Helix	pomatia	MK488030	no	11474	11629	156	possible putative control region located between cox3 & S1, no gap between nad4 & I; might not be congruent with the others; gene order changes in that region
Panpulmonata	Stylommatophora	Helicidae	Helix	pomatia	MK488031	no	11473	11628	156	possible putative control region located between cox3 & S1, no gap between nad4 & I; might not be congruent with the others; gene order changes in that region
Panpulmonata	Stylommatophora	Orculidae	Orcula	dolium	KJ867421	Yes	12971	13013	43		attatagaaataagtatcacacataactattcaagcgatagct
Panpulmonata	Stylommatophora	Oreohelicidae	Oreohelix	idahoensis	MK290736	Yes	13113	13155	43		ataaaatatatattaaaaataaaaattaaataggaaatattta
Panpulmonata	Stylommatophora	Philomycidae	Meghimatium	bilineatum	KP398563	no	6616	6690	75	possible putative control region located between cox3 & ?, no gap between nad4 & I; might not be congruent with the others; gene order changes in that region
Panpulmonata	Stylommatophora	Philomycidae	Philomycus	bilineatus	MG722906	no	6685	6745	61	possible putative control region located between cox3 & V, no gap between nad4 & I; might not be congruent with the others; gene order changes in that region
Panpulmonata	Stylommatophora	Polygyridae	Polygyra	cereolus	KX278421	Yes	4676	4701	26	a rather small fragment, though consistent with the other member of the family; sequence identical to Praticolella	tgggtaactagggttttaaattaaaa
Panpulmonata	Stylommatophora	Polygyridae	Praticolella	mexicana	KX240084	Yes	4672	4697	26	a rather small fragment, though consistent with the other member of the family; sequence identical to Polygyra	tgggtaactagggttttaaattaaaa
Panpulmonata	Stylommatophora	Pupillidae	Pupilla	muscorum	KC185404	Yes	13059	13100	42		taataataaacaaagtaaacttatttgatgagtaattccttt
Panpulmonata	Stylommatophora	Succineidae	Succinea	putris	JN627206	Yes	12964	13011	48		ataaattttattaaaataaaaaaatatttaatatatttttttttattt
Panpulmonata	Stylommatophora	Urocoptidae	Microceramus	pontificus	KY132095	Yes	13132	13185	54		ttatatgtattttataaaaaaaattcctagggttctatattaagaaaagtttta
Panpulmonata	Stylommatophora	Vertiginidae	Vertigo	pusilla	KC185405	Yes	12973	13018	46		atattaatatataatattctaattttttttattagaaagtttctca
Panpulmonata	Systellommatophora	Onchidiidae	Onchidella	borealis	DQ991936	Yes	13482	13522	41		aattgcttatttattattgtgttttaacctgtaattaattt
Panpulmonata	Systellommatophora	Onchidiidae	Onchidella	celtica	AY345048	Yes	13122	13164	43		taattaaaaaagataccaatagttttggtatagaggaataact
Panpulmonata	Systellommatophora	Onchidiidae	Onchidium	struma	HQ452830	Yes	12924	12965	42		TAACTGAAAAAAACTGTTGAAGAGAACTACTAGAATTTTATT
Panpulmonata	Systellommatophora	Onchidiidae	Paraoncidium	reevesii	HQ596406	Yes	12735	12774	39		agaccctaaaagtggtcatgggctaaactctactaaatga
Panpulmonata	Systellommatophora	Onchidiidae	Peronia	peronii	JN619346	Yes	12874	12927	54		ttgattttgcacttaaaataaaaaattttattttccgaagtagggaaaaccgaa
Panpulmonata	Systellommatophora	Onchidiidae	Peronia	verruculata	HQ596407	no
Panpulmonata	Systellommatophora	Onchidiidae	Platevindex	mortoni	GU475132	maybe	12994	13004	11	a tad short, but present in that position within the same family	ttaaattttat
Panpulmonata	Systellommatophora	Veronicellidae	Laevicaulis	alte	KP635441	Yes	4292	4486	195	gene order changes in that region; sequence from between nad2 & I	agactgaactagaaaatactttataaccctttccttactaagagtacttacttttctgaaaaaatatataacaggaataatagaaaaagtagaaagttccaacccaactcaacatattattcagtttgttgatctaaacctaataataattcctaaaattaaagatactatgaaaagaacaacattggaccccac
Panpulmonata	Systellommatophora	Veronicellidae	Rhopalocaulis	grandidieri	JN619347	Yes	13439	13481	43		atattaaataaaactccaagtaaattaataatattacttagtc

### Sheet: Supplement3 Melampus divergence
genes	Divergence between bidentatus & jaumei	Divergence between bidentatus & gundlachi	Divergence between jaumei & gundlachi
12S	0.392	0.362	0.315
16S	0.268	0.326	0.309
atp6 (nucleotide sequence)	0.343	0.351	0.337
atp8 (nucleotide sequence)	0.384	0.503	0.488
cob (nucleotide sequence)	0.277	0.296	0.273
cox1 (nucleotide sequence)	0.234	0.248	0.233
cox2 (nucleotide sequence)	0.319	0.308	0.246
cox3 (nucleotide sequence)	0.294	0.297	0.273
nad1 (nucleotide sequence)	0.303	0.327	0.3
nad2 (nucleotide sequence)	0.357	0.412	0.418
nad3 (nucleotide sequence)	0.349	0.39	0.388
nad4 (nucleotide sequence)	0.387	0.421	0.412
nad4L (nucleotide sequence)	0.498	0.453	0.368
nad5 (nucleotide sequence)	0.378	0.390	0.359
nad6 (nucleotide sequence)	0.504	0.496	0.389
atp6 (amino acid sequence)	0.0619	0.0834	0.0619
atp8 (amino acid sequence)	0.288	0.642	0.448
cob (amino acid sequence)	0.0386	0.0478	0.0172
cox1 (amino acid sequence)	0.00398	0.00997	0.00597
cox2 (amino acid sequence)	0.1335	0.1395	0.0184
cox3 (amino acid sequence)	0.0556	0.0638	0.0394
nad1 (amino acid sequence)	0.0905	0.0892	0.0643
nad2 (amino acid sequence)	0.197	0.267	0.235
nad3 (amino acid sequence)	0.179	0.159	0.214
nad4 (amino acid sequence)	0.174	0.216	0.177
nad4L (amino acid sequence)	0.292	0.273	0.175
nad5 (amino acid sequence)	0.172	0.182	0.134
nad6 (amino acid sequence)	0.376	0.376	0.193
trnA	0.322	0.233	0.207
trnC	0.212	0.316	0.210
trnD	0.196	0.418	0.324
trnE	0.284	0.446	0.302
trnF	0.235	0.375	0.343
trnG	0.138	0.170	0.135
trnH	0.200	0.280	0.218
trnI	0.322	0.252	0.211
trnK	0.2264	0.2637	0.0642
trnL1	0.273	0.638	0.386
trnL2	0.100	0.298	0.205
trnM	0.139	0.135	0.137
trnN	0.337	0.507	0.251
trnP	0.097	0.047	0.097
trnQ	0.084	0.120	0.065
trnR	0.226	0.269	0.168
trnS1	0.367	0.325	0.233
trnS2	0.218	0.228	0.160
trnT	0.087	0.082	0.048
trnV	0.261	0.342	0.301
trnW	0.192	0.149	0.210
trnY	0.357	0.428	0.394
Whole genome	0.314	0.335	0.307

### Sheet: Supplemen4 Overall mean distanc
Genes	Overall mean distance between ellobioid mitochondrial genomes with a conserved gene order	Overall mean distance between ellobioid mitochondrial genomes with distinct gene orders	Overall mean distance between all ellobioid mitochondrial genomes	ratio distinct/conserved
12S	0.39	0.59	0.49	1.51282
16S	0.33	0.53	0.44	1.60606
atp6 (nucleotide sequence)	0.45	0.6	0.57	1.33333
atp8 (nucleotide sequence)	0.74	0.97	0.93	1.31081
cob (nucleotide sequence)	0.37	0.47	0.42	1.27027
cox1 (nucleotide sequence)	0.26	0.32	0.3	1.23077
cox2 (nucleotide sequence)	0.32	0.49	0.43	1.53125
cox3 (nucleotide sequence)	0.35	0.45	0.42	1.28571
nad1 (nucleotide sequence)	0.39	0.54	0.49	1.38462
nad2 (nucleotide sequence)	0.57	0.83	0.74	1.45614
nad3 (nucleotide sequence)	0.5	0.7	0.63	1.4
nad4 (nucleotide sequence)	0.51	0.7	0.63	1.37255
nad4L (nucleotide sequence)	0.56	0.87	0.77	1.55357
nad5 (nucleotide sequence)	0.47	0.68	0.6	1.44681
nad6 (nucleotide sequence)	0.66	1.04	0.87	1.57576
atp6 (amino acid sequence)	0.26	0.46	0.4	1.76923
atp8 (amino acid sequence)	0.77	1.06	0.98	1.37662
cob (amino acid sequence)	0.31	0.31	0.33	1
cox1 (amino acid sequence)	0.04	0.12	0.09	3
cox2 (amino acid sequence)	0.14	0.37	0.3	2.64286
cox3 (amino acid sequence)	0.17	0.28	0.25	1.64706
nad1 (amino acid sequence)	0.22	0.41	0.34	1.86364
nad2 (amino acid sequence)	0.46	0.8	0.69	1.73913
nad3 (amino acid sequence)	0.38	0.59	0.53	1.55263
nad4 (amino acid sequence)	0.36	0.61	0.52	1.69444
nad4L (amino acid sequence)	0.41	0.83	0.67	2.02439
nad5 (amino acid sequence)	0.32	0.54	0.47	1.6875
nad6 (amino acid sequence)	0.55	1.01	0.83	1.83636
trnA	0.5	0.59	0.56	1.18
trnC	0.75	0.5	0.6	0.666667
trnD	0.38	0.59	0.48	1.55263
trnE	0.57	0.5	0.58	0.877193
trnF	0.22	0.55	0.42	2.5
trnG	0.26	0.41	0.36	1.57692
trnH	0.48	0.85	0.68	1.77083
trnI	0.32	0.32	0.32	1
trnK	0.24	0.4	0.33	1.66667
trnL1	0.26	0.41	0.32	1.57692
trnL2	0.34	0.53	0.48	1.55882
trnM	0.22	0.34	0.32	1.54545
trnN	0.41	0.75	0.58	1.82927
trnP	0.16	0.22	0.19	1.375
trnQ	0.24	0.57	0.39	2.375
trnR	0.39	0.54	0.52	1.38462
trnS1	0.29	0.41	0.35	1.41379
trnS2	0.3	0.67	0.49	2.23333
trnT	0.3	0.39	0.38	1.3
trnV	0.5	0.84	0.65	1.68
trnW	0.44	0.61	0.51	1.38636
trnY	0.5	0.47	0.49	0.94
mean total	0.3866	0.5726	0.5026	1.56988
mean protein-coding genes (nucleotide sequence)	0.473077	0.666154	0.6	1.39628
mean protein-coding genes (amino acid sequence)	0.337692	0.568462	0.492308	1.83337
mean rRNA	0.36	0.56	0.465	1.55944
mean tRNA	0.366818	0.520909	0.454545	1.5177
